# Reversible Dissociation of Mitochondrial Complex V Balances Anabolic and Energy-Generating Needs in Cancer

**DOI:** 10.1101/2025.08.05.668642

**Authors:** Huabo Wang, Jie Lu, Colin Henchy, Steven J. Mullett, Adam C. Richert, Eric S. Goetzman, Ahmet Toksoz, Leonardo Hale, Brandon B. Wang, Nelli Mnatsakanyan, Edward V. Prochownik

## Abstract

Cancer cell metabolic re-programming provides the excess energy and anabolic precursors necessary to sustain uncontrolled growth. This is partly mediated by the Warburg effect, whereby glucose is converted into ATP and a subset of these anabolic substrates. Concurrently, mitochondrial mass and ATP production decline in most tumors. This raises the question of how increased supplies of glycolysis-derived anabolic substrates can be balanced with those generated by the TCA cycle. Using primary murine liver cancers and cell lines, we show that this can be explained by the dissociation of mitochondrial Complex V (CV or ATP synthase) into its component and functionally-independent F_o_ and F_1_ domains. This occurs as a result of marked reductions in MT-ATP6, a CV subunit that stabilizes the F_o_-F_1_ association. Serving as a proton pore, F_o_ maintains a normal mitochondrial membrane potential without generating ATP, thus allowing the TCA cycle, electron transport chain and anaplerotic reactions to function at high levels. Concurrently, free F_1_ functions as an ATPase to prevent excessive ATP accumulation. The uncoupling of TCA cycle-derived anabolic substrate production from membrane hyperpolarization and ATP synthesis by a smaller population of more efficient mitochondria allows TCA cycle-generated anabolic precursors to match those generated via glycolysis.
