## Supplementary File 1 for "Reversible Dissociation of Mitochondrial Complex V Balances Anabolic and Energy-Generating Needs in Cancer"

### Sheet: Supp_file1
Group	seq	pro_seq	DNA	Reads	Frequency
D3	ATTATCATGTGGATGTAGGCTTACTAGGA	Y221H, L222P	T661C,T665C	748	0.00723558
D3	ATTATCATGTAGGTGTAGGCTTACTAGGA	Y221H	T661C,T663C	10136	0.0980479
D3	ATTATCATGTAGGTATAGGCTTACTAGGA	WT	T663C	6868	0.0664358
D3	ATTATCATGTGGATATAGGCTTACTAGGA	L222P	T665C	3623	0.0350461
D3	ATTATCATGTGGGTATAGGCTTACTAGGA	L222P	T663C,T665C	7496	0.0725106
D3	ATTATCATGTGGATGTGGGCTTACTAGGA	L220P, Y221H, L222P	T659C,T661C,T665C	720	0.00696473
D3	ATTATCATGTAGATATGGGCTTACTAGGA	L220P	T659C	1378	0.0133297
D3	ATTATCATGTAGATGTAGGCTTACTAGGA	Y221H	T661C	2382	0.0230417
D3	ATTATCATGTAGGTATGGGCTTACTAGGA	L220P	T659C,T663C	2798	0.0270657
D3	ATTATCATGTGGATATGGGCTTACTAGGA	L220P, L222P	T659C,T665C	801	0.00774826
D3	ATTATCATGTGGGTGTAGGCTTACTAGGA	Y221H, L222P	T661C,T663C,T665C	4173	0.0403664
D3	ATTATCATGTAGATGTGGGCTTACTAGGA	L220P, Y221H	T659C,T661C	877	0.00848343
D3	ATTATCATGTGGGTGTGGGCTTACTAGGA	L220P, Y221H, L222P	T659C,T661C,T663C,T665C	3028	0.0292906
D3	ATTATCATGTAGATATAGGCTTACTAGGA	WT	WT	55250	0.534446
D3	ATTATCATGTAGGTGTGGGCTTACTAGGA	L220P, Y221H	T659C,T661C,T663C	1746	0.0168895
D3	ATTATCATGTGGGTATGGGCTTACTAGGA	L220P, L222P	T659C,T663C,T665C	1354	0.0130976
D30	ATTATCATGTAGATATAGGCTTACTAGGA	WT	WT	122528	0.566732
D30	ATTATCATGTGGGTGTGGGCTTACTAGGA	L220P, Y221H, L222P	T659C,T661C,T663C,T665C	5493	0.0254069
D30	ATTATCATGTAGGTGTGGGCTTACTAGGA	L220P, Y221H	T659C,T661C,T663C	5364	0.0248102
D30	ATTATCATGTGGATGTAGGCTTACTAGGA	Y221H, L222P	T661C,T665C	2661	0.012308
D30	ATTATCATGTGGGTATAGGCTTACTAGGA	L222P	T663C,T665C	13681	0.0632791
D30	ATTATCATGTAGATATGGGCTTACTAGGA	L220P	T659C	2995	0.0138528
D30	ATTATCATGTAGGTATAGGCTTACTAGGA	WT	T663C	15281	0.0706796
D30	ATTATCATGTGGGTGTAGGCTTACTAGGA	Y221H, L222P	T661C,T663C,T665C	9952	0.0460312
D30	ATTATCATGTGGGTATGGGCTTACTAGGA	L220P, L222P	T659C,T663C,T665C	5009	0.0231683
D30	ATTATCATGTAGGTATGGGCTTACTAGGA	L220P	T659C,T663C	4414	0.0204162
D30	ATTATCATGTAGATGTGGGCTTACTAGGA	L220P, Y221H	T659C,T661C	1969	0.00910727
D30	ATTATCATGTGGATATAGGCTTACTAGGA	L222P	T665C	6790	0.031406
D30	ATTATCATGTGGATATGGGCTTACTAGGA	L220P, L222P	T659C,T665C	2056	0.00950967
D30	ATTATCATGTAGATGTAGGCTTACTAGGA	Y221H	T661C	3965	0.0183394
D30	ATTATCATGTAGGTGTAGGCTTACTAGGA	Y221H	T661C,T663C	12291	0.0568499
D30	ATTATCATGTGGATGTGGGCTTACTAGGA	L220P, Y221H, L222P	T659C,T661C,T665C	1752	0.00810357
C1	ATTATCATGTGGGTGTGGGCTTACTAGGA	L220P, Y221H, L222P	T659C,T661C,T663C,T665C	3009	0.0188294
C1	ATTATCATGTAGGTATAGGCTTACTAGGA	WT	T663C	10993	0.0687909
C1	ATTATCATGTAGGTGTGGGCTTACTAGGA	L220P, Y221H	T659C,T661C,T663C	1658	0.0103753
C1	ATTATCATGTGGATATAGGCTTACTAGGA	L222P	T665C	3254	0.0203626
C1	ATTATCATGTAGATATAGGCTTACTAGGA	WT	WT	75302	0.471218
C1	ATTATCATGTGGATATGGGCTTACTAGGA	L220P, L222P	T659C,T665C	543	0.00339793
C1	ATTATCATGTGGATGTAGGCTTACTAGGA	Y221H, L222P	T661C,T665C	494	0.00309131
C1	ATTATCATGTGGGTGTAGGCTTACTAGGA	Y221H, L222P	T661C,T663C,T665C	7897	0.0494171
C1	ATTATCATGTAGATATGGGCTTACTAGGA	L220P	T659C	3178	0.019887
C1	ATTATCATGTAGGTATGGGCTTACTAGGA	L220P	T659C,T663C	4438	0.0277717
C1	ATTATCATGTGGATGTGGGCTTACTAGGA	L220P, Y221H, L222P	T659C,T661C,T665C	502	0.00314137
C1	ATTATCATGTAGATGTAGGCTTACTAGGA	Y221H	T661C	3482	0.0217893
C1	ATTATCATGTGGGTATGGGCTTACTAGGA	L220P, L222P	T659C,T663C,T665C	1845	0.0115455
C1	ATTATCATGTAGATGTGGGCTTACTAGGA	L220P, Y221H	T659C,T661C	1044	0.00653304
C1	ATTATCATGTGGGTATAGGCTTACTAGGA	L222P	T663C,T665C	17058	0.106744
C1	ATTATCATGTAGGTGTAGGCTTACTAGGA	Y221H	T661C,T663C	25106	0.157106
C2	ATTATCATGTGGGTATAGGCTTACTAGGA	L222P	T663C,T665C	4995	0.0616979
C2	ATTATCATGTGGGTGTAGGCTTACTAGGA	Y221H, L222P	T661C,T663C,T665C	3504	0.0432812
C2	ATTATCATGTAGGTGTAGGCTTACTAGGA	Y221H	T661C,T663C	7614	0.0940476
C2	ATTATCATGTAGATGTAGGCTTACTAGGA	Y221H	T661C	1583	0.0195531
C2	ATTATCATGTGGGTATGGGCTTACTAGGA	L220P, L222P	T659C,T663C,T665C	840	0.0103756
C2	ATTATCATGTAGGTGTGGGCTTACTAGGA	L220P, Y221H	T659C,T661C,T663C	1571	0.0194049
C2	ATTATCATGTAGATATGGGCTTACTAGGA	L220P	T659C	690	0.00852283
C2	ATTATCATGTAGGTATGGGCTTACTAGGA	L220P	T659C,T663C	3375	0.0416878
C2	ATTATCATGTGGGTGTGGGCTTACTAGGA	L220P, Y221H, L222P	T659C,T661C,T663C,T665C	1605	0.0198249
C2	ATTATCATGTAGATGTGGGCTTACTAGGA	L220P, Y221H	T659C,T661C	875	0.0108079
C2	ATTATCATGTGGATGTAGGCTTACTAGGA	Y221H, L222P	T661C,T665C	434	0.00536074
C2	ATTATCATGTAGGTATAGGCTTACTAGGA	WT	T663C	6196	0.0765326
C2	ATTATCATGTGGATATAGGCTTACTAGGA	L222P	T665C	4932	0.0609197
C2	ATTATCATGTGGATATGGGCTTACTAGGA	L220P, L222P	T659C,T665C	725	0.00895515
C2	ATTATCATGTAGATATAGGCTTACTAGGA	WT	WT	41564	0.513396
C2	ATTATCATGTGGATGTGGGCTTACTAGGA	L220P, Y221H, L222P	T659C,T661C,T665C	456	0.00563248
Group	seq	pro_seq	DNA	Reads	Frequency
C3	ATTATCATGTGGGTGTGGGCTTACTAGGA	L220P, Y221H, L222P	T659C,T661C,T663C,T665C	1066	0.00939496
C3	ATTATCATGTGGATATAGGCTTACTAGGA	L222P	T665C	577	0.0278397
C3	ATTATCATGTAGATATAGGCTTACTAGGA	WT	WT	8288	0.588258
C3	ATTATCATGTAGGTGTGGGCTTACTAGGA	L220P, Y221H	T659C,T661C,T663C	360	0.0089511
C3	ATTATCATGTGGATGTGGGCTTACTAGGA	L220P, Y221H, L222P	T659C,T661C,T665C	111	0.000715102
C3	ATTATCATGTAGGTATGGGCTTACTAGGA	L220P	T659C,T663C	422	0.0259574
C3	ATTATCATGTAGATGTGGGCTTACTAGGA	L220P, Y221H	T659C,T661C	140	0.0138253
C3	ATTATCATGTAGATATGGGCTTACTAGGA	L220P	T659C	186	0.0101429
C3	ATTATCATGTGGGTGTAGGCTTACTAGGA	Y221H, L222P	T661C,T663C,T665C	984	0.0522928
C3	ATTATCATGTGGGTATGGGCTTACTAGGA	L220P, L222P	T659C,T663C,T665C	333	0.011943
C3	ATTATCATGTAGATGTAGGCTTACTAGGA	Y221H	T661C	678	0.0223243
C3	ATTATCATGTGGGTATAGGCTTACTAGGA	L222P	T663C,T665C	1393	0.0568711
C3	ATTATCATGTGGATATGGGCTTACTAGGA	L220P, L222P	T659C,T665C	185	0.00622221
C3	ATTATCATGTAGGTGTAGGCTTACTAGGA	Y221H	T661C,T663C	1684	0.0873904
C3	ATTATCATGTGGATGTAGGCTTACTAGGA	Y221H, L222P	T661C,T665C	119	0.00464405
C3	ATTATCATGTAGGTATAGGCTTACTAGGA	WT	T663C	1283	0.0705567
T1	ATTATCATGTAGATATAGGCTTACTAGGA	WT	WT	29902	0.516781
T1	ATTATCATGTGGGTATGGGCTTACTAGGA	L220P, L222P	T659C,T663C,T665C	706	0.0122014
T1	ATTATCATGTGGATATAGGCTTACTAGGA	L222P	T665C	1505	0.0260102
T1	ATTATCATGTAGGTATAGGCTTACTAGGA	WT	T663C	5961	0.103021
T1	ATTATCATGTGGATGTGGGCTTACTAGGA	L220P, Y221H, L222P	T659C,T661C,T665C	444	0.00767343
T1	ATTATCATGTAGGTGTGGGCTTACTAGGA	L220P, Y221H	T659C,T661C,T663C	683	0.0118039
T1	ATTATCATGTGGATATGGGCTTACTAGGA	L220P, L222P	T659C,T665C	518	0.00895234
T1	ATTATCATGTAGATATGGGCTTACTAGGA	L220P	T659C	831	0.0143618
T1	ATTATCATGTGGGTATAGGCTTACTAGGA	L222P	T663C,T665C	4401	0.0760603
T1	ATTATCATGTAGGTGTAGGCTTACTAGGA	Y221H	T661C,T663C	5444	0.0940859
T1	ATTATCATGTGGGTGTAGGCTTACTAGGA	Y221H, L222P	T661C,T663C,T665C	2162	0.0373648
T1	ATTATCATGTGGATGTAGGCTTACTAGGA	Y221H, L222P	T661C,T665C	495	0.00855484
T1	ATTATCATGTGGGTGTGGGCTTACTAGGA	L220P, Y221H, L222P	T659C,T661C,T663C,T665C	955	0.0165048
T1	ATTATCATGTAGATGTGGGCTTACTAGGA	L220P, Y221H	T659C,T661C	681	0.0117694
T1	ATTATCATGTAGATGTAGGCTTACTAGGA	Y221H	T661C	1863	0.0321973
T1	ATTATCATGTAGGTATGGGCTTACTAGGA	L220P	T659C,T663C	1311	0.0226574
T2	ATTATCATGTAGGTATGGGCTTACTAGGA	L220P	T659C,T663C	1305	0.0171
T2	ATTATCATGTGGGTATGGGCTTACTAGGA	L220P, L222P	T659C,T663C,T665C	726	0.00951308
T2	ATTATCATGTAGATATAGGCTTACTAGGA	WT	WT	41488	0.543634
T2	ATTATCATGTAGATATGGGCTTACTAGGA	L220P	T659C	1210	0.0158551
T2	ATTATCATGTAGATGTAGGCTTACTAGGA	Y221H	T661C	1557	0.020402
T2	ATTATCATGTGGGTGTGGGCTTACTAGGA	L220P, Y221H, L222P	T659C,T661C,T663C,T665C	2006	0.0262854
T2	ATTATCATGTAGGTGTGGGCTTACTAGGA	L220P, Y221H	T659C,T661C,T663C	909	0.011911
T2	ATTATCATGTGGATGTAGGCTTACTAGGA	Y221H, L222P	T661C,T665C	159	0.00208344
T2	ATTATCATGTGGATGTGGGCTTACTAGGA	L220P, Y221H, L222P	T659C,T661C,T665C	196	0.00256827
T2	ATTATCATGTGGGTATAGGCTTACTAGGA	L222P	T663C,T665C	8256	0.108182
T2	ATTATCATGTGGATATGGGCTTACTAGGA	L220P, L222P	T659C,T665C	213	0.00279103
T2	ATTATCATGTAGGTGTAGGCTTACTAGGA	Y221H	T661C,T663C	8861	0.116109
T2	ATTATCATGTGGGTGTAGGCTTACTAGGA	Y221H, L222P	T661C,T663C,T665C	2402	0.0314744
T2	ATTATCATGTGGATATAGGCTTACTAGGA	L222P	T665C	1398	0.0183186
T2	ATTATCATGTAGATGTGGGCTTACTAGGA	L220P, Y221H	T659C,T661C	341	0.00446826
T2	ATTATCATGTAGGTATAGGCTTACTAGGA	WT	T663C	5289	0.0693039
T3	ATTATCATGTAGATATGGGCTTACTAGGA	L220P	T659C	1251	0.0102827
T3	ATTATCATGTAGATGTAGGCTTACTAGGA	Y221H	T661C	2728	0.022423
T3	ATTATCATGTGGGTATGGGCTTACTAGGA	L220P, L222P	T659C,T663C,T665C	1467	0.0120581
T3	ATTATCATGTAGATGTGGGCTTACTAGGA	L220P, Y221H	T659C,T661C	1690	0.0138911
T3	ATTATCATGTGGGTATAGGCTTACTAGGA	L222P	T663C,T665C	6930	0.0569616
T3	ATTATCATGTGGATATGGGCTTACTAGGA	L220P, L222P	T659C,T665C	748	0.00614823
T3	ATTATCATGTAGGTGTGGGCTTACTAGGA	L220P, Y221H	T659C,T661C,T663C	1089	0.0089511
T3	ATTATCATGTAGGTATGGGCTTACTAGGA	L220P	T659C,T663C	3166	0.0260231
T3	ATTATCATGTGGGTGTAGGCTTACTAGGA	Y221H, L222P	T661C,T663C,T665C	6362	0.0522928
T3	ATTATCATGTGGGTGTGGGCTTACTAGGA	L220P, Y221H, L222P	T659C,T661C,T663C,T665C	1141	0.00937852
T3	ATTATCATGTGGATGTAGGCTTACTAGGA	Y221H, L222P	T661C,T665C	565	0.00464405
T3	ATTATCATGTGGATGTGGGCTTACTAGGA	L220P, Y221H, L222P	T659C,T661C,T665C	322	0.0026467
T3	ATTATCATGTAGGTATAGGCTTACTAGGA	WT	T663C	8593	0.0706307
T3	ATTATCATGTAGGTGTAGGCTTACTAGGA	Y221H	T661C,T663C	10641	0.0874643
T3	ATTATCATGTAGATATAGGCTTACTAGGA	WT	WT	71582	0.588373
T3	ATTATCATGTGGATATAGGCTTACTAGGA	L222P	T665C	3386	0.0278314
